# Supervised machine learning reveals introgressed loci in the genomes of *Drosophila simulans* and *D. sechellia*

**DOI:** 10.1101/170670

**Authors:** Daniel R. Schrider, Julien Ayroles, Daniel R. Matute, Andrew D. Kern

## Abstract

Hybridization and gene flow between species appears to be common. Even though it is clear that hybridization is widespread across all surveyed taxonomic groups, the magnitude and consequences of introgression are still largely unknown. Thus it is crucial to develop the statistical machinery required to uncover which genomic regions have recently acquired haplotypes via introgression from a sister population. We developed a novel machine learning framework, called FILET (Finding Introgressed Loci via Extra-Trees) capable of revealing genomic introgression with far greater power than competing methods. FILET works by combining information from a number of population genetic summary statistics, including several new statistics that we introduce, that capture patterns of variation across two populations. We show that FILET is able to identify loci that have experienced gene flow between related species with high accuracy, and in most situations can correctly infer which population was the donor and which was the recipient. Here we describe a data set of outbred diploid *Drosophila sechellia* genomes, and combine them with data from *D. simulans* to examine recent introgression between these species using FILET. Although we find that these populations may have split more recently than previously appreciated, FILET confirms that there has indeed been appreciable recent introgression (some of which might have been adaptive) between these species, and reveals that this gene flow is primarily in the direction of *D. simulans* to *D. sechellia*.

**AUTHOR SUMMARY:** Understanding the extent to which species or diverged populations hybridize in nature is crucially important if we are to understand the speciation process. Accordingly numerous research groups have developed methodology for finding the genetic evidence of such introgression. In this report we develop a supervised machine learning approach for uncovering loci which have introgressed across species boundaries. We show that our method, FILET, has greater accuracy and power than competing methods in discovering introgression, and in addition can detect the directionality associated with the gene flow between species. Using whole genome sequences from *Drosophila simulans* and *Drosophila sechellia* we show that FILET discovers quite extensive introgression between these species that has occurred mostly from *D. simulans* to *D. sechellia.* Our work highlights the complex process of speciation even within a well-studied system and points to the growing importance of supervised machine learning in population genetics.
