## Supplementary material for "Supervised machine learning reveals introgressed loci in the genomes of *Drosophila simulans* and *D. sechellia*": S1_Table.xlsx

### Sheet: Sheet1
Table S1: Results when applying FILET to simulations with constant bidirectional migration. 10000 simulated replicates were tested for each parameter combination.
TD	m (bidirectional migration rate)	Fraction of simulated windows with at least one migrant lineage	Fraction of these migrant windows that were classified as introgressed by FILET
0.25	0.0001	0.0021	0.047619
0.25	0.001	0.0267	0.011236
0.25	0.01	0.2349	0.0102171
0.25	0.1	0.9327	0.0294843
0.25	1	1	0.6967
0.25	10	1	1
1	0.0001	0.0099	0.020202
1	0.001	0.086	0.0209302
1	0.01	0.5913	0.0309488
1	0.1	0.9999	0.358036
1	1	1	1
1	10	1	1
4	0.0001	0.033	0.0484848
4	0.001	0.2657	0.0549492
4	0.01	0.9492	0.186157
4	0.1	1	0.9954
4	1	1	1
4	10	1	1
16	0.0001	0.1145	0.0375546
16	0.001	0.6843	0.0834429
16	0.01	1	0.841
16	0.1	1	1
16	1	1	1
16	10	1	1
