## Supplementary material for "Supervised machine learning reveals introgressed loci in the genomes of *Drosophila simulans* and *D. sechellia*": S2_Table.xlsx

### Sheet: Sheet1
Table S2: Feature importance and rankings for each classifier used in this study.
Feature for TD=0.25*4N classifier	Feature importance for TD=0.25	Feature for TD=1 classifier	Feature importance for TD=1	Feature for TD=4 classifier	Feature importance for TD=4	Feature for TD=16 classifier	Feature importance for TD=16	Feature for simulans/sechellia classifier*	Feature importance for sim/sech
ddRank2	0.0912914	dd2	0.0812808	dxy_mean	0.134145	dxy_mean	0.227812	ddRank1	0.105988
Fst	0.0689894	Fst	0.0812282	dmin	0.12461	dmin	0.203237	dd1	0.0848974
privateSnpDensity1	0.0667291	zx	0.0754875	dd2	0.0766783	ibsMaxBetween	0.0613469	ibsMaxBetween	0.072945
zx	0.0582096	dmin	0.0672614	Fst	0.0695167	dd2	0.0563101	Fst	0.0583467
dd2	0.054941	dxy_mean	0.0635543	dd1	0.0533788	dd1	0.0546888	tajD1	0.0572982
ddRank1	0.0518884	thetaH2	0.0476061	ibsMaxBetween	0.050987	Fst	0.0518139	dmin	0.0449184
privateSnpDensity2	0.035472	dd1	0.0449392	zx	0.0500256	zx	0.026556	pi2	0.0439656
dd1	0.0339148	ibsMean2	0.0386555	Gmin	0.0310469	Gmin	0.0262767	ss2	0.0437997
snpDensity2	0.0338202	pi2	0.0370955	thetaH2	0.029768	ibsMean2	0.0183166	Gmin	0.0428659
ibsMaxBetween	0.0336451	ibsMaxBetween	0.0368948	ibsMean2	0.027463	pi2	0.0175469	snn	0.0392085
dmin	0.0313578	snpDensity2	0.0348568	fayWuH2	0.0253212	ibsMean1	0.0171994	private2	0.0357488
dxy_mean	0.0282234	Gmin	0.0324344	snpDensity2	0.0250376	thetaH2	0.0167877	ibsMean2	0.0341807
Gmin	0.0278549	privateSnpDensity1	0.0285562	pi2	0.0250318	pi1	0.0166312	zx	0.0335638
pi2	0.0260869	hetVar2	0.0278315	privateSnpDensity2	0.0240499	snpDensity2	0.0157312	dxy_mean	0.0317664
ibsMean2	0.0257004	fayWuH2	0.0273972	hetVar2	0.0218351	privateSnpDensity2	0.015543	ZnS1	0.0288522
snpDensity1	0.0242911	privateSnpDensity2	0.024849	pi1	0.0203873	hetVar2	0.0152946	dd2	0.0266551
tajD2	0.0232964	fayWuH1	0.0224764	tajD2	0.0198506	fayWuH2	0.0152867	hetVar1	0.0259213
hetVar2	0.0227991	tajD2	0.0219625	ibsMean1	0.0198128	tajD2	0.0143922	pi1	0.0254343
thetaH2	0.0225186	thetaH1	0.0218431	privateSnpDensity1	0.0189544	privateSnpDensity1	0.0143836	ZnS2	0.0237516
tajD1	0.0222003	tajD1	0.0212023	fayWuH1	0.0184563	snpDensity1	0.0143285	ibsMean1	0.0231059
thetaH1	0.0221366	ZnS2	0.0207103	ZnS2	0.018417	hetVar1	0.0139955	private1	0.022362
fayWufayWuH2	0.0221109	snpDensity1	0.0206921	snpDensity1	0.0184015	thetaH1	0.0139772	ss1	0.0222645
fayWuH1	0.0220564	hetVar1	0.0205096	tajD1	0.0183949	tajD1	0.0139343	hetVar2	0.0211934
hetVar1	0.0213858	ibsMean1	0.020239	hetVar1	0.0182745	ZnS2	0.0138304	tajD2	0.0211566
ZnS2	0.0213522	ZnS1	0.0202292	thetaH1	0.0182619	fayWuH1	0.013642	HapCount2	0.019477
ZnS1	0.0212718	pi1	0.0202085	ZnS1	0.0178975	ZnS1	0.0136399	ddRank2	0.00691162
pi1	0.0212298	HapCount1	0.0137473	HapCount1	0.0116126	HapCount1	0.00880587	HapCount1	0.00342153
ibsMean1	0.0211463	HapCount2	0.0134042	HapCount2	0.0115839	HapCount2	0.0086878	fayWuH1	Not used (SNPs not polarized)
HapCount1	0.0147796	ddRank2	0.0108348	ddRank2	0.000769836	ddRank2	3.70172e-06	fayWuH2	Not used (SNPs not polarized)
snn	0.0146838	ddRank1	0.00146671	snn	1.75574e-05	snn	0	thetaH1	Not used (SNPs not polarized)
HapCount2	0.014617	snn	0.000545579	ddRank1	1.28812e-05	ddRank1	0	thetaH2	Not used (SNPs not polarized)
								*Here population 1 is simulans, and 2 is sechellia
