## Supplementary material for "Supervised machine learning reveals introgressed loci in the genomes of *Drosophila simulans* and *D. sechellia*": S3_Table.xlsx

### Sheet: Sheet1
Table S3: Sampling location, sequencing/mapping statistics, and SRA identifiers for each genome included in this study.
Species	Identifier	Sampling location	Median insert size	Fraction of read pairs properly aligned	Mean coverage per bp	Median insert size	Inbred/Outbred	Source	SRA sample/experiment number
D. sechellia	SECH_1	Marianne	157	0.928087	39.2644	150	Outbred	This study	SAMN07407423
D. sechellia	SECH_2	Marianne	149	0.946099	48.928	150	Outbred	This study	SAMN07407424
D. sechellia	SECH_3	Mahe	167	0.903334	38.1866	150	Outbred	This study	SAMN07407429
D. sechellia	SECH_4	Mahe	176	0.884501	37.8324	150	Outbred	This study	SAMN07407425
D. sechellia	SECH_5	Mahe	227	0.843666	32.7425	150	Outbred	This study	SAMN07407431
D. sechellia	SECH_6	Mahe	263	0.83204	34.115	150	Outbred	This study	SAMN07407422
D. sechellia	SECH_7	Mahe	257	0.819984	38.38	150	Outbred	This study	SAMN07407421
D. sechellia	SECH_8	Mahe	242	0.881853	36.4557	150	Outbred	This study	SAMN07407432
D. sechellia	SECH_9	Mahe	277	0.87359	34.1707	150	Outbred	This study	SAMN07407433
D. sechellia	SECH_10	La Digue	266	0.901259	34.6156	150	Outbred	This study	SAMN07407434
D. sechellia	SECH_11	La Digue	294	0.912246	48.7995	150	Outbred	This study	SAMN07407418
D. sechellia	SECH_12	La Digue	291	0.863205	43.597	150	Outbred	This study	SAMN07407428
D. sechellia	SECH_13	La Digue	336	0.902074	40.214	150	Outbred	This study	SAMN07407427
D. sechellia	SECH_14	La Digue	334	0.856958	40.9239	150	Outbred	This study	SAMN07407420
D. sechellia	SECH_15	La Digue	352	0.888436	44.9441	150	Outbred	This study	SAMN07407426
D. sechellia	SECH_16	La Digue	355	0.916038	36.9448	150	Outbred	This study	SAMN07407430
D. sechellia	SECH_17	Praslin	352	0.890885	55.4424	150	Outbred	This study	SAMN07407412
D. sechellia	SECH_18	Praslin	327	0.837341	28.2465	150	Outbred	This study	SAMN07407415
D. sechellia	SECH_19	Praslin	311	0.883077	32.4933	150	Outbred	This study	SAMN07407419
D. sechellia	SECH_20	Praslin	348	0.864729	41.4784	150	Outbred	This study	SAMN07407413
D. sechellia	SECH_21	Praslin	326	0.895726	45.7162	150	Outbred	This study	SAMN07407414
D. sechellia	SECH_22	Praslin	327	0.896746	34.0736	150	Outbred	This study	SAMN07407416
D. sechellia	SECH_23	Praslin	332	0.900124	38.732	150	Outbred	This study	SAMN07407417
D. simulans	MD06	Madagascar	319	0.933289	128.118	68.7193	Inbred	Rogers et al. (2014)*	SRX497551
D. simulans	MD105	Madagascar	315	0.930641	100.36	69.2855	Inbred	Rogers et al. (2014)*	SRX497558
D. simulans	MD106	Madagascar	320	0.913417	102.874	76	Inbred	Rogers et al. (2014)*	SRX497564
D. simulans	MD15	Madagascar	313	0.908523	114.033	76	Inbred	Rogers et al. (2014)*	SRX497574
D. simulans	MD199	Madagascar	344	0.90551	127.236	69.0189	Inbred	Rogers et al. (2014)*	SRX497559
D. simulans	MD221	Madagascar	319	0.925705	132.728	68.6025	Inbred	Rogers et al. (2014)*	SRX495510
D. simulans	MD233	Madagascar	300	0.91412	137.08	76	Inbred	Rogers et al. (2014)*	SRX495507
D. simulans	MD251	Madagascar	325	0.913178	132.257	68.7551	Inbred	Rogers et al. (2014)*	SRX497557
D. simulans	MD63	Madagascar	301	0.928525	63.7016	65.9542	Inbred	Rogers et al. (2014)*	SRX497553
D. simulans	MD73	Madagascar	318	0.921234	136.177	68.8425	Inbred	Rogers et al. (2014)*	SRX497563
D. simulans	NS05	Kenya	325	0.929715	135.375	68.651	Inbred	Rogers et al. (2014)*	SRX497560
D. simulans	NS113	Kenya	334	0.921296	124.324	76	Inbred	Rogers et al. (2014)*	SRX497572
D. simulans	NS137	Kenya	316	0.906338	109.769	69.4079	Inbred	Rogers et al. (2014)*	SRX497561
D. simulans	NS33	Kenya	326	0.925526	124.69	76	Inbred	Rogers et al. (2014)*	SRX497575
D. simulans	NS39	Kenya	318	0.928496	135.304	68.9722	Inbred	Rogers et al. (2014)*	SRX497562
D. simulans	NS40	Kenya	316	0.924039	134.826	68.8915	Inbred	Rogers et al. (2014)*	SRX497556
D. simulans	NS50	Kenya	330	0.939079	129.958	76	Inbred	Rogers et al. (2014)*	SRX497571
D. simulans	NS67	Kenya	314	0.939412	139.566	76	Inbred	Rogers et al. (2014)*	SRX497565
D. simulans	NS78	Kenya	326	0.935496	136.225	76	Inbred	Rogers et al. (2014)*	SRX497573
D. simulans	NS79	Kenya	332	0.931946	133.915	76	Inbred	Rogers et al. (2014)*	SRX497576
*Rogers RL, Cridland JM, Shao L, Hu TT, Andolfatto P and Thornton KR. 2014. Landscape of standing variation for tandem duplications in Drosophila yakuba and Drosophila simulans. Mol Biol Evol. 31 (7): 1750-1766
