## Supplementary material for "Supervised machine learning reveals introgressed loci in the genomes of *Drosophila simulans* and *D. sechellia*": S4_Table.xlsx

### Sheet: Sheet1
Table S4: Demographic parameter estimates inferred by dadi, along with a simple naïve model.
migration_or_no?	rep number	AIC	N_anc	T (in years)	Nsim_0	Nsech_0	N_sim	N_sech	migration: sim->sech (units of 2N*ref*m)	migration: sech->sim
No migration	1	15687.4	531366	83048.7	147015	3.76073e+10	1.10206e+07	13123.2	NA	NA
No migration	2	15687.9	531186	83060.2	147058	3.75061e+10	1.10173e+07	13126.6	NA	NA
No migration	3	15771.5	531526	82987.5	147160	2.54031e+10	1.10308e+07	13451.6	NA	NA
No migration	4	16070.2	532251	82837.5	147124	7.90985e+09	1.10679e+07	14557.2	NA	NA
No migration	5	15779.4	531573	82984.2	147113	2.45213e+10	1.1034e+07	13482.5	NA	NA
No migration	6	16224.8	532834	82746	147066	4.80757e+09	1.10917e+07	15082.1	NA	NA
No migration	7	16057.4	532368	82832.1	147100	8.26796e+09	1.107e+07	14508	NA	NA
No migration	8	15619.1	531104	83069.7	147177	5.31088e+10	1.1011e+07	12838.5	NA	NA
No migration	9	15619.1	531119	83069.5	147178	5.31088e+10	1.10107e+07	12838.4	NA	NA
No migration	10	15643.2	531101	83066.1	147146	4.68628e+10	1.10131e+07	12941.9	NA	NA
Migration	1	27222.4	60358.7	158046	33117	546808	5.85748e+06	26964.1	0.0240104	0.00215191
Migration	2	10307.6	489863	86400.2	117467	4.89863e+06	9.27073e+06	26552.9	0.0881234	0.0126882
Migration	3	Optimization failed	NA	NA	NA	NA	NA	NA	NA	NA
Migration	4	255268	1.48774e+06	171024	8.54901e+07	9.36439e+06	1.46211e+08	43065	0.00152189	9.92696
Migration	5	10303.5	487918	86430.7	117542	4.87901e+06	9.27783e+06	26666.7	0.086607	0.012876
Migration	6	236924	1.41116e+06	215188	1.24811e+08	1.4004e+07	1.36859e+08	48820	0.00264914	8.73077
Migration	7	28155.9	76223.8	184930	12776.9	195984	5.98936e+06	21176.2	0.0508177	0.0024618
Migration	8	27262.1	95292.4	154465	37255.5	276735	5.86823e+06	26793.5	0.0393108	0.00334929
Migration	9	28038.7	75961	184047	13942.8	579075	5.88453e+06	20882.3	0.0504611	0.00246802
Migration	10	10303.1	487835	86404.6	117605	4.87835e+06	9.27997e+06	26691.8	0.0861669	0.0128754
No migration	naïve model (not inferred by dadi)		762164	59010.5	762164	56798.1	762164	56798.1	NA	NA
